# Modeling Microbiome Modulation of Tumor Metabolic Networks to Predict Synergistic Therapies

**DOI:** 10.64898/2026.02.25.707963

**Authors:** Annie J Badenoch, Zeyang Pang, Carolina H. Chung, Aaron Robida, Bretton Badenoch, Ritish Natesan, Layth Kakish, Jiahe Li, Sriram Chandrasekaran

## Abstract

Differences in microbiome composition profoundly influence drug response, yet methods to model the metabolic interplay between tumors, microbes, and therapeutics remain limited. We present a generalizable framework combining machine-learning and genome-scale metabolic modeling to prioritize combination therapies for colorectal cancer (CRC) in the presence of *Fusobacterium nucleatum* (*Fn*) and other pathogenic, probiotic, and commensal microbes. Trained on 6,514 drug combinations in microbe-free CRC cell lines, the model predicted synergistic combinations in both microbe-free and microbe-associated contexts and generalized to immunotherapy-associated conditions. Predictions were validated using an asymmetric co-culture system that mimics the colon’s normoxic–anaerobic gradient, confirming synergistic combinations in HCT116 cells with *Fn*, including drugs not typically used in CRC therapy. Mechanistic analysis and targeted pharmacological perturbations revealed phospho-inositol metabolism and cysteine transport as key determinants of *Fn*-dependent drug synergy. Together, this work introduces a scalable, microbiome-aware framework to enable discovery of context-specific combination therapies.
