## Supplemental Table 1 for "Modeling Microbiome Modulation of Tumor Metabolic Networks to Predict Synergistic Therapies"

Drug1	Drug2	PredScores	CellLine
cabazitaxel	erlotinib	-0.615954419444445	HT29
cabazitaxel	navitoclax	-0.608080214321789	HT29
cabazitaxel	pazopanib	-0.596363823015873	HT29
cabazitaxel	mk1775	-0.594643317460317	HT29
cabazitaxel	estramustinephosphatesodium	-0.585520068253968	HT29
cabazitaxel	mk2206_hct	-0.581823163095238	HT29
cabazitaxel	dabrafenib	-0.575439503571428	HT29
azd8055	cabazitaxel	-0.571058617460317	HT29
cabazitaxel	methotrexate	-0.570530067063492	HT29
cabazitaxel	trametinib	-0.569898024603175	HT29
azd7762	cabazitaxel	-0.564611953571428	HT29
cabazitaxel	taselisib	-0.559583722222222	HT29
cabazitaxel	geldanamycin_hct	-0.558107628571428	HT29
cabazitaxel	zolinza_hct	-0.550166849206349	HT29
cabazitaxel	mk2206	-0.542936071428571	HT29
cabazitaxel	lenalidomide	-0.639473980194805	HCT116
cabazitaxel	erlotinib	-0.58825921031746	HCT116
cabazitaxel	navitoclax	-0.57247667979798	HCT116
cabazitaxel	trametinib	-0.555870284126984	HCT116
ixabepilone	thalidomide	-0.555755857936508	HCT116
cabazitaxel	geldanamycin_hct	-0.547358499206349	HCT116
cabazitaxel	dabrafenib	-0.547184977380952	HCT116
cabazitaxel	mk1775	-0.542339376190476	HCT116
cabazitaxel	temozolomide	-0.540975849603175	HCT116
cabazitaxel	thalidomide	-0.536695148015873	HCT116
azd8055	cabazitaxel	-0.532634098809524	HCT116
cabazitaxel	mk2206_hct	-0.5297102254329	HCT116
cabazitaxel	zolinza_hct	-0.528879032936508	HCT116
imiquimod	ixabepilone	-0.525969901587302	HCT116
cabazitaxel	taselisib	-0.525063744047619	HCT116
